# Large-scale chemical-genetics yields new *Mycobacterium tuberculosis* inhibitor classes

**DOI:** 10.1101/396440

**Authors:** Eachan O. Johnson, Emily LaVerriere, Mary Stanley, Emma Office, Elisabeth Meyer, Tomohiko Kawate, James Gomez, Rebecca E. Audette, Nirmalya Bandyopadhyay, Natalia Betancourt, Kayla Delano, Israel Da Silva, Joshua Davis, Christina Gallo, Michelle Gardner, Aaron Golas, Kristine M. Guinn, Rebecca Korn, Jennifer A. McConnell, Caitlin E. Moss, Kenan C. Murphy, Ray Nietupski, Kadamba G. Papavinasasundaram, Jessica T. Pinkham, Paula A. Pino, Megan K. Proulx, Nadine Ruecker, Naomi Song, Matthew Thompson, Carolina Trujillo, Shoko Wakabayashi, Joshua B. Wallach, Christopher Watson, Thomas R. Ioerger, Eric S. Lander, Brian K. Hubbard, Michael H. Serrano-Wu, Sabine Ehrt, Michael Fitzgerald, Eric J. Rubin, Christopher M. Sassetti, Dirk Schnappinger, Deborah T. Hung

## Abstract

New antibiotics are needed to combat rising resistance, with new *Mycobacterium tuberculosis* (Mtb) drugs of highest priority. Conventional whole-cell and biochemical antibiotic screens have failed. We developed a novel strategy termed PROSPECT (PRimary screening Of Strains to Prioritize Expanded Chemistry and Targets) in which we screen compounds against pools of strains depleted for essential bacterial targets. We engineered strains targeting 474 Mtb essential genes and screened pools of 100-150 strains against activity-enriched and unbiased compounds libraries, measuring > 8.5-million chemical-genetic interactions. Primary screens identified >10-fold more hits than screening wild-type Mtb alone, with chemical-genetic interactions providing immediate, direct target insight. We identified > 40 novel compounds targeting DNA gyrase, cell wall, tryptophan, folate biosynthesis, and RNA polymerase, as well as inhibitors of a novel target EfpA. Chemical optimization yielded EfpA inhibitors with potent wild-type activity, thus demonstrating PROSPECT’s ability to yield inhibitors against novel targets which would have eluded conventional drug discovery.

---

The World Health Organization (1) has declared that antibiotic resistance is one of the greatest threats to human health with tuberculosis (TB) being the deadliest infectious disease, causing more than 1.6 million deaths annually (2). Despite the recent approval of two new drugs (bedaquiline(3) and delamanid (4)),TB drug discovery and development has failed to keep pace with increasing prevalence of multi-, extensively and totally drug resistant TB (5). A fundamental challenge in antibiotic discovery is finding new classes of compounds that kill the causative pathogen, especially by inhibiting novel essential targets. Primary chemical screening using biochemical, target-based assays have yielded compounds lacking whole-cell activity, while conventional whole-cell assays using wild-type bacteria have yielded compounds generally refractory to mechanism of action (MOA) elucidation to enable compound prioritization and progression. The all-too-few successful cases for *Mycobacterium tuberculosis* (Mtb)), the causative agent of TB, illustrate this challenge, with hit compounds found to repeatedly target the same two proteins (MmpL3 and DprE1), leaving the vast majority of Mtb’s∼625 essential proteins unexploited (6-8).

Our goal was to develop a new paradigm of antimicrobial discovery that simultaneously identifies whole cell active compounds and predicts their MOA from primary screening data, thereby incorporating putative target information, instead of simply potency, into hit prioritization. This strategy enables both the exploration of broader target space and discovery of new chemical scaffolds that could not be identified by conventional screening against wild-type bacteria. To enact this strategy, we performed primary chemical screening of hundreds of mutant strains depleted in essential targets (hypomorphs) to generate large-scale chemical-genetic interaction profiles as the output from the primary screen. Although drug hypersensitivity conferred by target depletion is well-established in yeast (9, 10), depleting essential targets in haploid bacteria is challenging. Consequently, chemical screening of hypomorphs in bacteria have been limited either to a single hypomorph of *Staphylococcus aureus* (11) and Mtb (12, 13), or to MOA elucidation of only a single compound against small collections of siRNA-mediated *S*. *aureus* hypomorphs (14, 15); a genome-wide nonessential gene deletion library in *Escherichia coli* has also be used to study single compounds (16). In contrast, our strategy of generating chemical-genetic interaction profiles by screening large hypomorph pools (100-150 hypomorphs) against large chemical libraries (50,000 compounds) – an approach we term PROSPECT (PRimary screening Of Strains to Prioritize Expanded Chemistry and Targets) – dramatically increases detection of active compounds and allows immediate MOA prediction to inform hit prioritization.

PROSPECT yielded ten-fold more hit compounds (> 4000, each associated with chemical-genetic interaction profiles) than conventional whole-cell screening. Using the primary chemical-genetic interaction profiles, we rapidly identified and validated >40 new scaffolds against established targets including DNA gyrase, cell wall biosynthesis, several steps of the folate biosynthesis pathway, tryptophan biosynthesis, and RNA polymerase (RNAP). We identified compounds against novel targets with the discovery of an inhibitor for the uncharacterized, essential efflux pump EfpA. Because hit compounds may have limited activity against wild-type bacteria, we demonstrated the ability to optimize the EfpA inhibitor to druglike potency against wild-type Mtb. PROSPECT can this lead to new molecules against novel targets with potent activity against wild-type bacteria that could not have been found by conventional screening.
