## Supplementary material for "Large-scale chemical-genetics yields new *Mycobacterium tuberculosis* inhibitor classes": Table S1

Strain Name	Gene	Locus	TetON promoter	Bioactive screen	Unbiased screen	Transcriptional control
dnaN-FLAG-tetOn-18	dnaN	Rv0002	18	yes	yes
gyrB-FLAG-tetOn-6	gyrB	Rv0005	6	yes	yes
gyrA-FLAG-tetOn-10	gyrA	Rv0006	10	yes	yes
Rv0013-TetOn 18.1	trpG	Rv0013	18	yes	yes
leuS-FLAG-tetOn-6	leuS	Rv0041	6	yes	yes
ino1-FLAG-tetOn-10	ino1	Rv0046c	10	yes	yes
Rv0066c-TetOn 10.2	icd2	Rv0066c	10	yes	yes
gca-FLAG-tetOn-18	gca	Rv0112	18	yes	yes
Rv0282-TetOn 10.1	Rv0282	Rv0282	10	yes	yes
Rv0283-TetOn18.1	Rv0283	Rv0283	18	yes	yes
Rv0289-TetOn 18.1	Rv0289	Rv0289	18	yes	yes
Rv0291-TetOn 18.1	mycP3	Rv0291	18	yes	yes
Rv0338c-TetOn2.2	Rv0338c	Rv0338c	2	yes	yes
dnaK-FLAG-tetOn-1	dnaK	Rv0350	1	yes	yes
fba-tetOn2	fba	Rv0363c	2	yes	yes
def-teton18.1	def	Rv0429c	18	yes	yes
Rv0489-TetOn 10.2	gpm1	Rv0489	10	yes	yes
proC-TetOn-2.1	proC	Rv0500	2	yes	yes
hemA-tetOn-6.3	hemA	Rv0509	6	yes	yes
hemC-TetOn6.2	hemC	Rv0510	6	yes	yes
hemB-TetOn10.1	hemB	Rv0512	10	yes	yes
menE- TetOn 6.1	menE	Rv0542c	6	yes	yes
menD-TetOn 18.1	menD	Rv0555	18	yes	yes
memH-tetOn-6.1	menH	Rv0558	6	yes	yes
rpoB-tetOn-6.1	rpoB	Rv0667	6	yes	yes
secY-tetOn-10.1	secY	Rv0732	10	yes	yes
desA1-TetOn10.1	desA1	Rv0824c	10	yes	yes
Rv0884c-TetOn 6.2	serC	Rv0884c	6	yes	yes
mprB-TetOn 6.1	mprB	Rv0982	6	yes	yes
metS-FLAG-tetOn-10	metS	Rv1007c	10	yes	yes
eno-tetOn2	eno	Rv1023	2	yes	yes
lipU-TetOn 18.1	lipU	Rv1076	18	yes	yes
desA2-TetOn 6.1	desA2	Rv1094	6	yes	yes
fum-tetOn10	fum	Rv1098c	10	yes	yes
rocA-TetOn 18.1	rocA	Rv1187	18	yes	yes
mdh-tetOn6	mdh	Rv1240	6	yes	yes
prfA-FLAG-tetOn-2	prfA	Rv1299	2	yes	yes
atpDC	atpDC	Rv1310 Rv1311	NA	yes		yes
murA-FLAG-tetOn-10	murA	Rv1315	10	yes	yes
glgB-FLAG-tetOn-6	glgB	Rv1326c	6	yes	yes
Rv1339-FLAG-tetOn-10	Rv1339	Rv1339	10	yes	yes
fmt-FLAG-tetOn-10	fmt	Rv1406	10	yes	yes
tpi-tetOn6	tpi	Rv1438	6	yes	yes
moxR1-TetOn 6.1	moxR1	Rv1479	6	yes	yes
dnaE1-FLAG-tetOn-2	dnaE1	Rv1547	2	yes	yes
Rv1606-TetOn 6.1	hisI	Rv1606	6	yes	yes
trpA-TetOn 6.1	trpA	Rv1613	6	yes
argC-TetOn2.1	argC	Rv1652	2	yes	yes
argG-TetOn2.1	argG	Rv1658	2	yes	yes
Rv1797-TetOn 18.1	Rv1797	Rv1797	18	yes	yes
glcB-tetOn18	glcB	Rv1837c	18	yes	yes
Rv2017-TetOn2.1	Rv2017	Rv2017	2	yes	yes
ppm1-TetOn18.3	ppm1	Rv2051c	18	yes	yes
prcBA	prcBA	Rv2110c Rv2109c	NA	yes		yes
mshC-tetOn18	mshC	Rv2130c	18	yes	yes
murC-FLAG-tetOn-1	murC	Rv2152c	1	yes	yes
murG-tetOn18	murG	Rv2153c	18	yes	yes
murD-FLAG-tetOn-1	murD	Rv2155c	1	yes	yes
ctaC-tetOn18	ctaC	Rv2200c	18	yes	yes
adoK-FLAG-tetOn-10	adoK	Rv2202c	10	yes	yes
lipA-FLAG-tetOn-10	lipA	Rv2218	10	yes	yes
aceE-TetOn 18.1	aceE	Rv2241	18	yes	yes
kasA-TetOn 18.1	kasA	Rv2245	18	yes	yes
kasB-TetOn 10.2	kasB	Rv2246	10	yes	yes
nadE-tetOn18	nadE	Rv2438c	18	yes	yes
clpP1P2-tetOn2	clpP1P2	Rv2461c Rv2460c	2	yes
fas-TetOn 10.1	fas	Rv2524c	10	yes	yes
alaS-FLAG-tetOn-1	alaS	Rv2555c	1	yes	yes
aspS-FLAG-tetOn-1	aspS	Rv2572c	1	yes	yes
dapF-FLAG-tetOn-1	dapF	Rv2726c	1	yes	yes
ftsK-FLAG-tetOn-10	ftsK	Rv2748c	10	yes	yes
hsdM-FLAG-tetOn-18	hsdM	Rv2756c	18	yes	yes
dfrA-FLAG-tetOn2	dfrA	Rv2763c	2	yes	yes
gps1-TetOn6.1	gpsI	Rv2783c	6	yes	yes
infB-FLAG-tetOn-6	infB	Rv2839c	6	yes	yes
proS-FLAG-tetOn-1	proS	Rv2845c	1	yes	yes
efpA-tetOn2	efpA	Rv2846c	2	yes	yes
leuB-TetOn 6.1	leuB	Rv2995c	6	yes	yes
ilvC-TetOn 10.1	ilvC	Rv3001c	10	yes	yes
icsS-TetOn 2.3	iscS	Rv3025c	2	yes	yes
Rv3053c-TetOn 2.3	nrdH	Rv3053c	2	yes	yes
manB-FLAG-tetOn-10	manB	Rv3264c	10	yes	yes
Rv3267-FLAG-tetOn-10	Rv3267	Rv3267	10	yes	yes
trpS-FLAG-tetOn-1	trpS	Rv3336c	1	yes	yes
alr-FLAG-tetOn2	alr	Rv3423c	2	yes
rpsM-FLAG-tetOn-1	rpsM	Rv3460c	1	yes	yes
otsA-FLAG-tetOn-1	otsA	Rv3490	1	yes	yes
Rv3588c-TetOn 6.1	canB	Rv3588c	6	yes	yes
folB-tetOn6	folB	Rv3607c	6	yes	yes
mesJ-tetOn18	mesJ	Rv3625c	18	yes
Rv3644c-FLAG-tetOn-18	Rv3644c	Rv3644c	18	yes	yes
topA-tetOn18	topA	Rv3646c	18	yes	yes
marP-tetOn18	marP	Rv3671c	18	yes	yes
ccsX-tetOn18	ccsX	Rv3676c	18	yes	yes
leuA-TetOn 18.1	leuA	Rv3710	18	yes	yes
Rv3719-FLAG-tetOn-18	Rv3719	Rv3719	18	yes	yes
fadD32-tetOn-6.1	fadD32	Rv3801c	6	yes	yes
Rv3859c-TetOn 6.1	gltB	Rv3859c	6	yes	yes
pcnA-TetOn 10.3	pcnA	Rv3907c	10	yes	yes
dlat-tetOn10	dlat	Rv2215	10		yes
ndhA	ndhA	Rv0392c	NA		yes	yes
pstP-tetOn18	pstP	Rv0018c	18		yes
dxr-tetOn6.1	dxr	Rv2870c	6		yes
gcvH-TetOn 6.1	gcvH	Rv1826	6		yes
trmD-TetOn6.1	trmD	Rv2906c	6		yes
lysA-TetOn6.1	lysA	Rv1293	6		yes
Rv2747-TetOn6.1	Rv2747	Rv2747	6		yes
aroG-TetOn6.3	aroG	Rv2178c	6		yes
pyrB-TetOn6.1	pyrB	Rv1380	6		yes
grcC1_TetOn 2.1	grcC1	Rv0562	2		yes
Rv2439c-TetOn1.3	proB	Rv2439c	1		yes
Rv1475c-TetOn 1.1	acn	Rv1475c	1		yes
Rv0284-TetOn 1.1	Rv0284	Rv0284	1		yes
Rv1133-TetOn 1.1	metE	Rv1133c	1		yes
nusA-TetOn 18.1	nusA	Rv2841c	18		yes
hemY-DAS-TetOn 18.1	hemY	Rv2677c	18		yes
aspB TetOn 18.1	aspB	Rv3565	18		yes
fadD30-tetOn-18.2	fadD30	Rv0404	18		yes
hemL-tetOn-tetOn-18.2	hemL	Rv0524	18		yes
Rv0260c-tetOn-18.2	Rv0260c	Rv0260c	18		yes
Rv1832-TetOn 18.3	gcvB	Rv1832	18		yes
Rv2201-TetOn 10.1	asnB	Rv2201	10		yes
Rv2540c-TetOn 18.1	aroF	Rv2540c	18		yes
Rv2773c-TetOn 6.3	dapB	Rv2773c	6		yes
Rv1202-TetOn 18.2	dapE	Rv1202	18		yes
metA TetOn 6.3	metA	Rv3341	6		yes
sucC-tetOn 18.2	sucC	Rv0951	18		yes
hemZ-TetOn 10.1	hemZ	Rv1485	10		yes
Rv2190c-TetOn 18.1	Rv2190c	Rv2190c	18		yes
Rv1783-TetOn 10.2	Rv1783	Rv1783	10		yes
mmpl2-tetOn-6.2	mmpL2	Rv0507	6		yes
Rv2507-tetOn-18.1	Rv2507	Rv2507	18		yes
Rv1836c-TetOn 18.1	Rv1836c	Rv1836c	18		yes
Rv0811-TetOn18.1	Rv0811	Rv0811	18		yes
Rv0525-TetOn18.1	Rv0525	Rv0525	18		yes
Rv0526-TetOn18.1	Rv0526	Rv0526	18		yes
cstA-TetOn 18.1	cstA	Rv3063	18		yes
Rv3793 (embC)_flag/DAS +pTetON-18_sspB	embC	Rv3793	18		yes
Rv3011c (gatA)_flag/DAS +pTetON-18_sspB	gatA	Rv3011c	18		yes
Rv3580c (cysS1)_flag/DAS +pTetON-10_sspB	cysS1	Rv3580c	10		yes
Rv3009c (gatB)_flag/DAS +pTetON-6_sspB	gatB	Rv3009c	6		yes
Rv1018c (glmU)_flag/DAS + pTetON-10 sspB	glmU	Rv1018c	10		yes
Rv3255c (manA)_flag/DAS +pTetON-18_sspB	manA	Rv3255c	18		yes
Rv2006 (otsB1)_flag/DAS + pTetON-18	otsB1	Rv2006	18		yes
Rv1689 (tyrS)_flag/DAS + pTetON-10	tyrS	Rv1689	10		yes
Rv1525 (wbbl2)_flag/DAS + pTetON-18	wbbL2	Rv1525	18		yes
Rv2235_Flag/DAS + pTetON-18	Rv2235	Rv2235	18		yes
guaB2-Flag-DAS-tetON-6	guaB2	Rv3411c	6		yes
purL-Flag-DAS-tetON-6	purL	Rv0803	6		yes
purM-Flag-DAS-tetON-6	purM	Rv0809	6		yes
parB-Flag-DAS-tetON-18	parB	Rv3917c	18		yes
thyA-Flag-DAS-tetON-10	thyA	Rv2764c	10		yes
nrdF2-Flag-DAS-tetON-6	nrdF2	Rv3048c	6		yes
purD-Flag-DAS-tetON-1	purD	Rv0772	1		yes
parA-Flag-Das-tetON-2	parA	Rv3918c	2		yes
pyrH-Flag-Das-tetON-18	pyrH	Rv2883c	18		yes
ftsW-Flag-DAS-tetON-18	ftsW	Rv2154c	18		yes
