## Supplementary material for "Large-scale chemical-genetics yields new *Mycobacterium tuberculosis* inhibitor classes": Table S2

Broad ID	Compound	Target
A22740840	oxytetracycline	30S ribosome 16S rRNA decoding
K31484631	rifabutin (mycobutin)	DNA-dependent RNA polymerase
K28346421	rifapentine (priftin)	DNA-dependent RNA polymerase
K28667793	pyrazinamide	trans-translation
K32273377	sulfadiazine	dihydropteroate synthase
M97113494	bacitracin zinc	cell membrane
A62036252	83905-01-5	50S ribosome 23S rRNA translocation
K72093121	vidarabine	nucleoside reductase
K51207550	ethionamide	inhA
K14116214	sulfamonomethoxine	dihydropteroate synthase
A60177051	erythromycin	50S ribosome 23S rRNA translocation
K96471533	nitazoxanide	ETC
K87492696	sulfameter	dihydropteroate synthase
K59197931	naproxen	infB
K08111712	chloramphenicol	50S ribosome L16 peptidyl transferase
A17655518	ibuprofen	infB
K57676909	mls000708339	DNA-dependent RNA polymerase
A74980173	gatifloxacin	DNA gyrase
K11196887	norfloxacin	DNA gyrase
K35808565	ac1mgbt7	DNA-dependent RNA polymerase
K94358652	cubicin, daptomycin	cell membrane
A18115130	merrem, meronem, meropenem	penicillin binding protein
K56334280	amonafide	intercalator
K66876909	linezolid	50S ribosome 70S formation
A66479836	biapenem	penicillin binding protein
A53037217	btz043	DprE1
K53484294	rifaximin (xifaxan)	DNA-dependent RNA polymerase
K88510285	bortezomib	proteasome
K72167406	cefditoren pivoxil	penicillin binding protein
M53946149	netilmicin sulfate	30S ribosome 16S rRNA decoding
K66788707	fludarabine	nucleoside reductase
K14705039	sulfathiazole	dihydropteroate synthase
K76534306	enrofloxacin	DNA gyrase
K20338176	cefaclor	penicillin binding protein
K62607865	aztreonam	penicillin binding protein
K90733503	cephalexin	penicillin binding protein
A93964801	clinafloxacin	DNA gyrase
K66615216	moxifloxacin	DNA gyrase
K87202646	isoniazid	inhA
K44133266	sulbactam	beta-lactamase inhibitor
K28494619	sulfamethoxazole	dihydropteroate synthase
K71125014	sulfadimethoxine	dihydropteroate synthase
K31682896	sulfamethizole	dihydropteroate synthase
K08525451	sarafloxacin	DNA gyrase
K50859149	sulfisoxazole	dihydropteroate synthase
K50585630	ac1ntyan	inhA
K32842773	pemetrexed	dihydrofolate reductase
K96671969	pa-824	cell wall
K28224173	tebipenem pivoxil	penicillin binding protein (beta-lactamase resistant)
K80390541	ac1nvnp3	inhA
K29032655	ap-970/43375806	DNA-dependent RNA polymerase
K26260697	n-acetyl ciprofloxacin	DNA gyrase
K55044200	amoxicillin	penicillin binding protein
A42383464	actinomycin d	DNA-dependent RNA polymerase
K56397775	1(2h)-pyrimidinecarboxamide, 5-fluoro-3,4-dihydro-n-(1-methylethyl)-2,4-dioxo-	5-FU
K38633957	nsc690248	inhA
K91065602	vancomycin	cell wall (no PDIM)
K96786677	oxacillin	penicillin binding protein
K55250441	sulfadoxine	dihydropteroate synthase
K01244426	cloxacillin	penicillin binding protein (beta-lactamase resistant)
A75850590	lomefloxacin	DNA gyrase
K24871708	cefprozil	penicillin binding protein
K49668410	clarithromycin	50S ribosome 23S rRNA translocation
K21017401	ceftiofur	penicillin binding protein (beta-lactamase resistant)
K05619559	tobramycin	30S ribosome 16S rRNA decoding
A11132253	beta-nad	nucleoside reductase
K55034111	pefloxacin	DNA gyrase
K37910175	cefoselis	penicillin binding protein
A24252652	hygromycin b	30S ribosome 16S rRNA decoding
K79612754	inosine	nucleoside reductase
K11905747	spectinomycin	30S ribosome 16S rRNA decoding
A78049876	clindamycin	50S ribosome 23S rRNA translocation
K87226815	d-cycloserine	cell wall
K98427564	zinc00219235	inhA
A08545410	doxycycline	30S ribosome 16S rRNA decoding
K51677086	erythromycin ethylsuccinate	50S ribosome 23S rRNA translocation
M65097687	pas	thymidylate synthase
K33082088	retapamulin	50S ribosome L16 peptidyl transferase
K18574842	nafcillin	penicillin binding protein (beta-lactamase resistant)
K93231391	ethambutol	arabinosyltransferase
K68432770	ampicillin	penicillin binding protein
K93524252	sulfamerazine	dihydropteroate synthase
A24397426	nadifloxacin	DNA gyrase
U78772829	amikacin hydrate	30S ribosome 16S rRNA decoding
K11640013	sulfamethazine	dihydropteroate synthase
K10196357	besifloxacin	DNA gyrase
K37753391	tylosin	50S ribosome 23S rRNA translocation
K88043978	amikacin	30S ribosome 16S rRNA decoding
K45916615	danofloxacin	DNA gyrase
K67264507	ac1mgphm	dihydropteroate synthase
K61717546	fleroxacin	DNA gyrase
A56169713	gentamycin sulfate (gentacycol)	30S ribosome 16S rRNA decoding
K57196652	brd-k57196652-003-05-9	DNA-dependent RNA polymerase
K04548931	epirubicin	intercalator
A47790386	balofloxacin	DNA gyrase
K11630072	carmofur	5-FU
K69650333	idarubicin	intercalator
K71106091	fludarabine phosphate	nucleoside reductase
K23544418	mls000679378	DNA-dependent RNA polymerase
K92093830	doxorubicin	intercalator
K24844714	5-fluorouracil	5-FU
A36331462	oprozomib (onx 0912)	proteasome
